# Dynamic landscape and genetic regulation of RNA editing in schizophrenia

**DOI:** 10.1101/485086

**Authors:** Michael S. Breen, Amanda Dobbyn, Qin Li, Panos Roussos, Gabriel E. Hoffman, Eli Stahl, Andrew Chess, Pamela Sklar, Jin Billy Li, Bernie Devlin, Joseph D. Buxbaum, for the CommonMind Consortium (CMC)

## Abstract

RNA editing is vital for neurodevelopment and the maintenance of normal neuronal function. We surveyed the global landscape and genetic regulation of RNA editing across several hundred schizophrenia and control postmortem brain samples from the CommonMind Consortium covering two regions, the dorsolateral prefrontal cortex (DLPFC) and anterior cingulate cortex. In schizophrenia, RNA editing sites encoding AMPA glutamate receptors and post-synaptic density genes were less edited, while more editing was detected in sites implicated in translational initiation. These sites replicate between brain regions, map to 3’UTRs, enrich for common sequence motifs and coincide for RNA binding proteins crucial for neurodevelopment. Importantly, these findings cross-validate in hundreds of non-overlapping DLPFC samples. Furthermore, ~30% of RNA editing sites associate with cis-regulatory variants (edQTLs). Fine-mapping edQTLs with schizophrenia GWAS loci revealed colocalization of 11 edQTLs with 6 GWAS loci. This supports a causal role of RNA editing in risk for schizophrenia. Our findings illustrate widespread altered RNA editing in schizophrenia and its genetic regulation, and shed light onto RNA editing-mediated mechanisms in schizophrenia neuropathology.
