## Supplementary material for "Dynamic landscape and genetic regulation of RNA editing in schizophrenia": Table_S3.xlsx

### Sheet: ACC (CMC) motifs
Supplemental Table 3A. Motif enrichment results differentially edited sites in the ACC.
Name	Strand	Start	p-value	Sites
chr4:177252869-177252889	+	2	2.3e-07	CTGGGATTACA
chr3:156259278-156259298	+	7	2.3e-07	CTGGGATTACA
chrX:73484358-73484378	+	7	2.3e-07	CTGGGATTACA
chr6:42175087-42175107	+	4	2.3e-07	CTGGGATTACA
chrX:119571839-119571859	+	3	2.3e-07	CTGGGATTACA
chrX:48436339-48436359	-	6	2.3e-07	CTGGGATTACA
chr4:89180129-89180149	+	7	2.3e-07	CTGGGATTACA
chr8:42882142-42882162	+	7	2.3e-07	CTGGGATTACA
chr4:21530025-21530045	-	8	2.3e-07	CTGGGATTACA
chrX:119571786-119571806	+	7	2.3e-07	CTGGGATTACA
chr7:44618333-44618353	-	8	2.3e-07	CTGGGATTACA
chr4:21797424-21797444	-	8	2.3e-07	CTGGGATTACA
chr14:64937178-64937198	-	6	2.3e-07	CTGGGATTACA
chr15:25209569-25209589	+	2	6.6e-07	CTGGGATTATA
chr15:25217138-25217158	-	6	1.37e-06	CTAGGATTACA
chr17:71167930-71167950	-	6	1.37e-06	CTAGGATTACA
chr15:25209709-25209729	+	2	1.37e-06	CTAGGATTACA
chrX:73445427-73445447	+	3	2.72e-06	CTGGGATTAGA
chr8:26363444-26363464	+	9	2.95e-06	CTGAGATTGCA
chr2:206987722-206987742	+	3	4.05e-06	TTGGGATTACA
chr9:68414798-68414818	-	7	5.39e-06	CTGAAATTACA
chr16:22515107-22515127	-	6	5.39e-06	CTGCGATTACA
chr9:68414799-68414819	-	6	5.39e-06	CTGAAATTACA
chr2:206987587-206987607	+	3	5.88e-06	CTGGGACTATA
chr2:206987589-206987609	+	1	5.88e-06	CTGGGACTATA
chr4:21475600-21475620	+	3	8.04e-06	CTGACATTACA
chr22:29836690-29836710	+	3	1.07e-05	CTAGGACTACA
chr14:50793906-50793926	+	2	2.46e-05	CTGGGATTAGT
chr3:179089030-179089050	-	6	2.76e-05	CTGGCATTACT
chr11:33095707-33095727	+	3	3e-05	CTGAGATAGCA
chr4:21797636-21797656	+	3	3e-05	CTGAGATTGTG
chr4:21797635-21797655	+	4	3e-05	CTGAGATTGTG
chr4:21797638-21797658	+	1	3e-05	CTGAGATTGTG
chr4:89182901-89182921	-	8	5.98e-05	CTGAGATCATG
chr16:74484684-74484704	+	9	8.11e-05	CTGAGATCGCG
chr10:75008807-75008827	+	1	8.66e-05	CTGGAACTATG
chr4:177252998-177253018	+	8	9.03e-05	TTAGGATAACA

### Sheet: DLPFC (CMC) motifs
Supplemental Table 3B. Motif enrichment results differentially edited sites in the DLPFC (CMC).
Name	Strand	Start	p-value	Sites
chr8:56981975-56982015	-	4	2.15e-13	TGTAATCCCAGCTACTTGGGA
chr15:25359804-25359844	-	16	2.15e-13	TGTAATCCCAGCTACTTGGGA
chr18:33754910-33754950	-	2	3.78e-12	TGTAATCCCAGCACTTTGGGA
chr10:13179013-13179053	+	8	3.78e-12	TGTAATCCCAGCACTTTGGGA
chr14:74525511-74525551	+	18	3.78e-12	TGTAATCCCAGCACTTTGGGA
chr14:74525524-74525564	+	5	3.78e-12	TGTAATCCCAGCACTTTGGGA
chr6:160101703-160101743	+	6	3.78e-12	TGTAATCCCAGCACTTTGGGA
chr14:74166249-74166289	-	14	3.78e-12	TGTAATCCCAGCACTTTGGGA
chr12:32897372-32897412	+	17	3.78e-12	TGTAATCCCAGCACTTTGGGA
chr17:65334836-65334876	+	8	4.36e-12	TATAATCCCAGCTACTTGGGA
chr6:42175078-42175118	-	3	8.83e-12	TGTAATCCCAGCTACTCAGGA
chr16:48386405-48386445	+	16	1.39e-11	TGTAATCCCAGCTTCTTGGGA
chr15:55664725-55664765	+	8	1.39e-11	TATAGTCCCAGCTACTTGGGA
chr4:89180097-89180137	+	18	1.39e-11	TGTAATTCCAGCTACTCGGGA
chr16:48386404-48386444	+	17	1.39e-11	TGTAATCCCAGCTTCTTGGGA
chr12:51324172-51324212	-	12	1.56e-11	TGTAATCCCAGCTACTAGGGA
chr8:28427874-28427914	+	11	3.08e-11	TGTAATCCCAACACTTTGGGA
chr1:53289666-53289706	+	19	3.61e-11	TATAGTCCCAGCTACTCGGGA
chr13:21751847-21751887	+	3	9.96e-11	TGTAATCCCAACACTTTAGGA
chr15:90820867-90820907	+	16	1.31e-10	TGTAATCCCAGCTACCCGGGA
chr8:28424780-28424820	-	12	1.46e-10	TGTAGTCCCAGTTACTCGGGA
chr9:68414788-68414828	+	17	1.6e-10	TGTAATTTCAGCTACTCGGGA
chr12:51324476-51324516	-	12	2.73e-10	TGTAATACCAGCTACTCAGGA
chr3:44791386-44791426	-	17	4.91e-10	TGTAGTCCCAGCTGCTCAGGA
chr6:90076115-90076155	+	12	7.3e-10	TGTAGTTCTAGCTACTAGGGA
chr9:68430042-68430082	-	3	7.3e-10	TGTAGGCCCAGCTACTCAGGA
chr13:33099018-33099058	-	3	7.89e-10	TGTAGTCTAAGCTACTTGGGA
chr12:98998936-98998976	+	3	1.42e-09	TGTAATTCTAACACTTTAGGA
chr4:177252988-177253028	-	8	2.86e-09	TGTTATCCTAACACTTTGGGA
chr10:75008795-75008835	-	3	3.06e-09	CATAGTTCCAGCTACTCGGGA
chr15:25249630-25249670	-	2	6.55e-09	TGTAATTGCAGCACTTTTGGA
chr8:28424608-28424648	-	12	8.84e-09	TACAGTCTTAGCTACTTGGGA
chr4:21623097-21623137	-	13	1.32e-08	TGTGGTCACAACTACTTAGGA
chr12:27183173-27183213	-	11	2.06e-08	TGTAGTCCCAGTTACTGAAGA
chr8:56983024-56983064	+	12	2.17e-08	TATAACCCTAGCACTATGGGA

### Sheet: DLPFC (HBCC) motifs
Supplemental Table 3C. Motif enrichment results differentially edited sites in the DLPFC (HBCC).
Name	Strand	Start	p-value	Sites
chr8:42884555-42884575	+	2	2.36e-07	CTGGGATTACA
chr2:44545358-44545378	+	3	2.36e-07	CTGGGATTACA
chr13:50487924-50487944	+	4	2.36e-07	CTGGGATTACA
chr14:74524762-74524782	-	10	2.36e-07	CTGGGATTACA
chr11:32625356-32625376	-	6	2.36e-07	CTGGGATTACA
chr14:53243536-53243556	+	3	2.36e-07	CTGGGATTACA
chr5:130538062-130538082	-	1	2.36e-07	CTGGGATTACA
chr16:11931335-11931355	+	4	2.36e-07	CTGGGATTACA
chr15:45025757-45025777	-	7	2.36e-07	CTGGGATTACA
chr2:37429658-37429678	-	6	2.36e-07	CTGGGATTACA
chr15:65442525-65442545	+	4	2.36e-07	CTGGGATTACA
chr7:25160611-25160631	-	8	2.36e-07	CTGGGATTACA
chr16:11929161-11929181	+	9	2.36e-07	CTGGGATTACA
chr19:54491589-54491609	-	6	2.36e-07	CTGGGATTACA
chr1:46692880-46692900	+	2	2.36e-07	CTGGGATTACA
chr8:56979978-56979998	-	8	2.36e-07	CTGGGATTACA
chr17:73939173-73939193	-	10	2.36e-07	CTGGGATTACA
chr14:74166789-74166809	-	7	2.36e-07	CTGGGATTACA
chr8:11700586-11700606	+	3	2.36e-07	CTGGGATTACA
chr1:1364116-1364136	-	6	2.36e-07	CTGGGATTACA
chr8:56981986-56982006	+	3	2.36e-07	CTGGGATTACA
chr8:42875726-42875746	-	7	2.36e-07	CTGGGATTACA
chr1:36068360-36068380	+	3	2.36e-07	CTGGGATTACA
chr10:13179020-13179040	-	1	2.36e-07	CTGGGATTACA
chr8:11700408-11700428	+	4	2.36e-07	CTGGGATTACA
chr9:37503445-37503465	-	6	2.36e-07	CTGGGATTACA
chr2:217366703-217366723	+	2	2.36e-07	CTGGGATTACA
chr1:160112331-160112351	-	6	2.36e-07	CTGGGATTACA
chr6:42175221-42175241	+	3	2.36e-07	CTGGGATTACA
chr5:40825930-40825950	+	9	2.36e-07	CTGGGATTACA
chr3:155660754-155660774	-	7	2.36e-07	CTGGGATTACA
chr17:79648493-79648513	+	4	2.36e-07	CTGGGATTACA
chr16:11931470-11931490	+	3	2.36e-07	CTGGGATTACA
chr14:74526132-74526152	-	8	2.36e-07	CTGGGATTACA
chr3:101542354-101542374	-	6	2.36e-07	CTGGGATTACA
chr2:70133290-70133310	+	2	2.36e-07	CTGGGATTACA
chr11:33099648-33099668	-	6	2.36e-07	CTGGGATTACA
chr21:34728058-34728078	-	7	2.36e-07	CTGGGATTACA
chr17:420888-420908	+	3	2.36e-07	CTGGGATTACA
chr12:54634274-54634294	+	3	2.36e-07	CTGGGATTACA
chr14:50794310-50794330	+	4	2.36e-07	CTGGGATTACA
chr1:9987621-9987641	+	4	7.02e-07	CTGAGATTACA
chr19:12743466-12743486	-	6	7.02e-07	CTGAGATTACA
chr15:83511175-83511195	+	3	7.02e-07	CTGAGATTACA
chr3:156259330-156259350	+	4	7.02e-07	CTGAGATTACA
chr14:50793627-50793647	-	8	7.02e-07	CTGAGATTACA
chr3:156259331-156259351	+	3	7.02e-07	CTGAGATTACA
chr12:51905297-51905317	+	8	1.17e-06	CTAGGATTACA
chr8:28424920-28424940	+	8	1.17e-06	CTAGGATTACA
chr16:29554693-29554713	+	4	1.17e-06	CTAGGATTACA
chr11:67861748-67861768	-	2	1.17e-06	CTAGGATTACA
chr7:44080877-44080897	-	6	1.17e-06	CTAGGATTACA
chr2:201842313-201842333	-	2	1.17e-06	CTAGGATTACA
chr14:50792681-50792701	-	8	1.17e-06	CTAGGATTACA
chr1:109474764-109474784	-	8	1.17e-06	CTAGGATTACA
chr2:54077556-54077576	-	2	1.17e-06	CTAGGATTACA
chr14:50792687-50792707	-	2	1.17e-06	CTAGGATTACA
chr16:70283169-70283189	-	8	2.12e-06	CTGGTATTACA
chr10:15118629-15118649	+	4	2.12e-06	CTGGAATTACA
chrX:77384573-77384593	-	1	2.59e-06	CTGGGACTACA
chr1:109475625-109475645	+	9	2.59e-06	CTGGGACTACA
chr17:65335346-65335366	+	9	2.59e-06	CTGGGACTACA
chr15:25214405-25214425	+	2	2.59e-06	CTGGGATTATA
chr6:56921895-56921915	-	7	2.59e-06	CTGGGACTACA
chr12:51904086-51904106	-	1	2.59e-06	CTGGGACTACA
chr3:10194831-10194851	-	7	2.59e-06	CTGGGACTACA
chr2:86731735-86731755	+	1	2.59e-06	CTGGGATTATA
chr8:42883372-42883392	-	1	2.59e-06	CTGGGACTACA
chr6:163903086-163903106	-	7	2.59e-06	CTGGGACTACA
chr18:20876398-20876418	+	3	2.59e-06	CTGGGACTACA
chr19:23542153-23542173	+	3	2.59e-06	CTGGGACTACA
chr1:46691649-46691669	-	7	2.59e-06	CTGGGACTACA
chr8:56980113-56980133	-	8	2.59e-06	CTGGGACTACA
chr4:77864147-77864167	-	10	2.59e-06	CTGGGACTACA
chr1:109475631-109475651	+	3	2.59e-06	CTGGGACTACA
chr9:133579787-133579807	-	7	2.59e-06	CTGGGACTACA
chr19:57818767-57818787	-	9	2.59e-06	CTGGGATTATA
chr2:204294349-204294369	-	7	2.59e-06	CTGGGACTACA
chr6:13788380-13788400	+	1	2.59e-06	CTGGGATTATA
chr7:98444601-98444621	+	9	2.59e-06	CTGGGACTACA
chr10:75009832-75009852	-	10	2.59e-06	CTGGGACTACA
chr10:82194705-82194725	-	6	2.59e-06	CTGGGATTATA
chr22:24968598-24968618	-	7	2.59e-06	CTGGGACTACA
chr15:90618622-90618642	-	8	9.88e-06	CTGAGATTATA
chr19:39982616-39982636	+	7	9.88e-06	CTGAGATTATA
chr7:17384808-17384828	-	7	1.2e-05	CTAGGACTACA
chr8:56981480-56981500	+	9	1.2e-05	CTGGGACCACA
chr5:130538328-130538348	+	8	1.2e-05	CTAGGACTACA
chr15:90375409-90375429	-	8	1.53e-05	TTGGGATTACA
chr16:46833814-46833834	+	3	1.53e-05	TTGGGATTACA
chr2:201843454-201843474	+	10	1.53e-05	TTGGGATTACA
chr2:201843460-201843480	+	4	1.53e-05	TTGGGATTACA
chr2:201843461-201843481	+	3	1.53e-05	TTGGGATTACA
chr2:206987581-206987601	+	9	2.19e-05	CTGGGACTATA
chr1:150588019-150588039	+	1	2.19e-05	CTGGGACTATA
chr7:111983848-111983868	-	9	2.19e-05	CTGGGACTATA
chr3:58304120-58304140	-	6	2.5e-05	CCAGGATTACA
chr3:58304665-58304685	+	2	3.06e-05	CTGAAATCACA
chr10:88805259-88805279	+	9	3.95e-05	CTAGGACCACA
chr15:65441556-65441576	-	2	3.95e-05	CTAGAATTACG
chr8:121067215-121067235	-	6	3.95e-05	GTGGGATTACA
chr13:67760127-67760147	+	3	3.95e-05	CTGGCATTACA
chr19:23542287-23542307	+	4	3.95e-05	GTGGGATTACA
chr15:25258703-25258723	-	7	4.4e-05	CTTGGATTACA
chr2:217072905-217072925	+	2	4.4e-05	CTTGGATTACA
chr1:93832295-93832315	-	7	4.4e-05	TTGAGATTACA
chr10:119246957-119246977	-	9	4.88e-05	CTGAGATCAAG
chr3:49452818-49452838	-	7	6.1e-05	CTGGGATTACT
chr15:90375544-90375564	-	8	6.1e-05	CTGGAACCACA
chr11:67860730-67860750	+	3	7.42e-05	TTGGAATTACA
chr6:87920367-87920387	-	7	8.27e-05	TTGGGACTACA
chr12:125511951-125511971	-	6	8.27e-05	TTGGGATTATA
chr6:42855952-42855972	-	1	0.00011	CTGAGATCATG
chr12:62911807-62911827	+	2	0.00013	CTAAGATCAAG
chr14:76673569-76673589	-	6	0.00013	CTGGGCTTGAG
chr12:62911801-62911821	+	8	0.00013	CTAAGATCAAG
chr10:75009575-75009595	-	2	0.000156	CTAGGATTACT
chr22:24969575-24969595	-	9	0.000171	CTGGCATTATA
chr2:44545440-44545460	+	3	0.000171	CTGGTCTTGAA
chr12:133297964-133297984	-	7	0.000171	CTGGTCTTGAA
chr11:72000830-72000850	+	3	0.000171	CTGGTCTTGAA
chr19:21721191-21721211	-	6	0.000171	CTGGTCTTGAA
chr14:92526812-92526832	+	3	0.000171	CTGGTCTTGAA
chr14:50794391-50794411	+	4	0.000171	CTGGTCTTGAA
chr3:58304515-58304535	-	7	0.000171	CTGGTCTTGAA
chr19:21721190-21721210	-	7	0.000171	CTGGTCTTGAA
chr3:169809845-169809865	-	3	0.000171	CCAAGATCACA
chr7:91829875-91829895	+	4	0.000171	CTGGTCTTGAA
chr2:86731679-86731699	+	3	0.000171	CTGGTCTTGAA
chr19:37172540-37172560	+	4	0.000171	CTGGTCTTGAA
chr8:56982066-56982086	+	4	0.000171	CTGGTCTTGAA
chrX:16779177-16779197	+	8	0.000185	CTAAAAATACA
chr5:34906229-34906249	-	2	0.000185	CTAAAAATACA
chr19:23542077-23542097	-	8	0.000185	CCGAGATCACG
chr4:17803558-17803578	+	3	0.000185	CTAAAAATACA
chr3:49452777-49452797	+	8	0.000185	CTAAAAATACA
chr2:206986343-206986363	-	5	0.000185	CTAAAAATACA
chr3:15114389-15114409	-	4	0.000185	CTAAAAATACA
chr2:32532830-32532850	+	2	0.000185	CTAAAAATACA
chr8:42882086-42882106	-	9	0.000185	CTGAGATTGTG
chr19:58372758-58372778	-	1	0.000185	CTGAGATTGTG
chr12:51907292-51907312	-	7	0.000185	CTGAGATTGTG
chrX:24095356-24095376	-	1	0.000185	CTAATAATACA
chr10:70240424-70240444	-	2	0.000185	CTAAAAATACA
chr16:9204723-9204743	+	8	0.000185	CTAAAAATACA
chr5:174956168-174956188	+	8	0.000185	CTAAAAATACA
chr12:117152906-117152926	-	5	0.000185	CTAAAAATACA
chr2:201843366-201843386	-	5	0.000185	CTAAAAATACA
chr2:201843363-201843383	-	8	0.000185	CTAAAAATACA
chr12:51907298-51907318	-	1	0.000185	CTGAGATTGTG
chr3:179115682-179115702	-	8	0.000185	CTAAAAATACA
chr10:70240905-70240925	-	8	0.000185	CTAAAAATACA
chr12:51907293-51907313	-	6	0.000185	CTGAGATTGTG
chr2:201843369-201843389	-	2	0.000185	CTAAAAATACA
chr2:206984303-206984323	-	5	0.000185	CTAAAAATACA
chr17:40007897-40007917	-	2	0.000203	CTAGGATTAGG
chr16:75632063-75632083	+	3	0.000203	CTGGGTTTGAG
chr3:44791489-44791509	+	4	0.000239	CTGGGCTCAGA
chr6:42856106-42856126	+	2	0.000239	CTAGTCTCAAA
chr6:90344212-90344232	-	8	0.000239	CTAGTCTCAAA
chr10:75008807-75008827	+	1	0.00026	CTGGAACTATG
chr9:37773187-37773207	+	9	0.00026	CTGGTCTCAAG
chr5:130537656-130537676	+	2	0.00026	CTGAGACTAGA
chr2:114465345-114465365	+	5	0.00026	CTGGTTTTGAA
chr22:24968961-24968981	-	5	0.00026	CTGGTTTTGAA
chr10:75008805-75008825	+	3	0.00026	CTGGAACTATG
chr5:130539851-130539871	+	1	0.00026	CTGGACTCAAG
chr6:42854671-42854691	+	8	0.00028	CCAAGATTGCA
chr5:130536745-130536765	-	6	0.00028	GCGGGATTACA
chr14:64937248-64937268	+	7	0.00028	CCAAGATTGCA
chr7:65618365-65618385	+	8	0.00028	CCAAGATTGCA
chr4:17633788-17633808	+	1	0.00028	CTAGGTTCAAG
chr8:102196213-102196233	-	2	0.00028	CCAAGATTGCA
chr8:102196205-102196225	-	10	0.00028	CCAAGATTGCA
chr17:420848-420868	+	3	0.000302	CCGGGTTTAAG
chr6:56921964-56921984	+	9	0.000302	CAGAGATCACA
chr1:1365394-1365414	+	7	0.000326	CTAATTTTAAA
chr5:130537697-130537717	-	1	0.000326	CTAAAAATAAA
chr8:30043692-30043712	-	1	0.000408	CTGAGATCGTG
chr17:65334795-65334815	+	9	0.000408	CTAAAAACACA
chr14:70838182-70838202	-	8	0.000408	CCAAGATCACG
chr14:70838188-70838208	-	2	0.000408	CCAAGATCACG
chr14:74526966-74526986	+	3	0.000408	ATGGAATTACA
chr5:130536836-130536856	+	7	0.000408	CTAAAAACACA
chr8:144737568-144737588	+	1	0.000439	CCGGGCTCAAG
chr8:56977630-56977650	-	1	0.000474	CAGAGATTGCA
chr2:75894175-75894195	-	7	0.000509	TTAAGATTAAG
chr10:126451022-126451042	-	8	0.000509	GTGGAACTACA
chr15:90815847-90815867	+	8	0.000545	CTATGATTGCA
chr10:88807059-88807079	+	9	0.000545	CTGGGCTCAGG
chr15:65442466-65442486	-	8	0.000545	CAGAGTTTACA
chr7:128143279-128143299	+	2	0.000585	CCGAGATCATG
chr12:51904153-51904173	+	2	0.000585	CCGAGATCATG
chr2:206982246-206982266	+	4	0.000624	CCAGGTTTAAG
chr8:56981526-56981546	-	2	0.000624	CTAAAAATGCA
chr12:98999509-98999529	-	5	0.000624	CCGGGTTCAAG
chr14:50794270-50794290	+	5	0.000624	CCGGGTTCAAG
chr17:29111860-29111880	+	8	0.000624	CCAGGTTTAAG
chr3:49452888-49452908	+	8	0.000624	CCAAGATTGCG
chr7:55526682-55526702	-	5	0.000716	CTGACATCATA
chr12:67710932-67710952	-	1	0.000766	CTTGTCTTAAA
