## Supplementary material for "Dynamic landscape and genetic regulation of RNA editing in schizophrenia": Table_S5.xlsx

### Sheet: Sheet1
Supplemental Table 5. Gene length respective to the number of detected and differential RNA editing events.
BrainRegion (Cohort)	Gene symbol	Length (bp)	Total No. Sites	Dectected Sites	DE sites	Enrichment P-value	Direction of change (Up/Down)	Genic Region (3UTR / intronic / ncRNA / Nonsyn / Syn)
ACC (CMC)	KCNIP4	1220183	1152	246	9	8.21578e-07	0 / 9	0 / 9 / 0 / 0 / 0
ACC (CMC)	DNM1L	66352	229	7	3	1.77183e-05	3 / 0	3 / 0 / 0 / 0 / 0
ACC (CMC)	GLG1	155156	752	4	2	2.12483e-05	2 / 0	2 / 0 / 0 / 0 / 0
ACC (CMC)	MFN1	47239	245	9	3	3.46951e-05	0 / 3	0 / 3 / 0 / 0 / 0
ACC (CMC)	HOOK3	133607	974	104	4	0.000123377	4 / 0	4 / 0 / 0 / 0 / 0
ACC (CMC)	SNRPN	155076	551	127	6	0.000136686	0 / 6	0 / 6 / 0 / 0 / 0
ACC (CMC)	LAMP2	41538	90	8	3	0.000476677	3 / 0	3 / 0 / 0 / 0 / 0
ACC (CMC)	SPCS3	12281	71	8	3	0.000979792	3 / 0	3 / 0 / 0 / 0 / 0
ACC (CMC)	FTX	329619	1074	369	6	0.00160128	1 / 5	0 / 5 / 1 / 0 / 0
ACC (CMC)	ATG14	45466	272	17	2	0.00369004	1 / 1	1 / 1 / 0 / 0 / 0
ACC (CMC)	GRIK2	671294	77	13	3	0.00390977	0 / 3	0 / 3 / 0 / 0 / 0
ACC (CMC)	RP3-368A4.5	41919	1074	172	3	0.00404739	1 / 2	0 / 3 / 0 / 0 / 0
ACC (CMC)	TMED4	4393	26	6	3	0.00769231	3 / 0	3 / 0 / 0 / 0 / 0
ACC (CMC)	MRPS16	5941	113	52	6	0.0080578	6 / 0	6 / 0 / 0 / 0 / 0
ACC (CMC)	ATRNL1	855621	256	24	2	0.00845588	1 / 1	0 / 2 / 0 / 0 / 0
ACC (CMC)	CLPX	37123	360	39	2	0.011467	2 / 0	2 / 0 / 0 / 0 / 0
ACC (CMC)	ATP1A2	27832	71	26	4	0.0153864	4 / 0	4 / 0 / 0 / 0 / 0
ACC (CMC)	SNHG14	440879	172	125	11	0.0263214	7 / 4	0 / 6 / 5 / 0 / 0
ACC (CMC)	RPS20	7215	208	91	4	0.0352778	4 / 0	0 / 4 / 0 / 0 / 0
ACC (CMC)	TAF1D	54443	28	11	3	0.0503663	0 / 3	1 / 0 / 2 / 0 / 0
ACC (CMC)	LOC642236	27593	15	4	2	0.0571429	0 / 2	0 / 2 / 0 / 0 / 0
ACC (CMC)	BAI3	754144	265	64	2	0.0576329	1 / 1	0 / 2 / 0 / 0 / 0
ACC (CMC)	NDUFS1	44786	520	202	3	0.0580867	3 / 0	3 / 0 / 0 / 0 / 0
ACC (CMC)	MRPS30	11503	81	41	4	0.0608689	4 / 0	0 / 4 / 0 / 0 / 0
ACC (CMC)	FZD3	80046	162	42	2	0.0660225	2 / 0	2 / 0 / 0 / 0 / 0
ACC (CMC)	PCDH9	927501	406	115	2	0.07973	0 / 2	0 / 2 / 0 / 0 / 0
ACC (CMC)	TCP11L1	66526	163	59	2	0.129592	2 / 0	0 / 2 / 0 / 0 / 0
ACC (CMC)	SSR3	15044	68	25	2	0.131694	2 / 0	2 / 0 / 0 / 0 / 0
ACC (CMC)	C16orf72	29992	66	27	2	0.163636	2 / 0	0 / 2 / 0 / 0 / 0
ACC (CMC)	ANKRD10	36529	90	42	2	0.214981	2 / 0	0 / 2 / 0 / 0 / 0
ACC (CMC)	ACSL6	205253	68	37	2	0.292362	0 / 2	2 / 0 / 0 / 0 / 0
ACC (CMC)	RP11-123M6.2	26594	7	6	2	0.714286	0 / 2	0 / 0 / 2 / 0 / 0
ACC (CMC)	PPM1K	27149	69	68	6	0.913044	6 / 0	1 / 0 / 5 / 0 / 0
DLPFC (CMC)	KCNIP4	1220183	1152	146	7	4.62189e-07	2 / 5	0 / 7 / 0 / 0 / 0
DLPFC (CMC)	LRRTM4	845600	412	12	3	1.9013e-05	0 / 3	0 / 3 / 0 / 0 / 0
DLPFC (CMC)	SOD2	93472	368	12	3	2.67042e-05	3 / 0	3 / 0 / 0 / 0 / 0
DLPFC (CMC)	N4BP2L2	106416	974	34	3	3.89767e-05	2 / 1	0 / 3 / 0 / 0 / 0
DLPFC (CMC)	HSDL2	92473	353	4	2	9.65748e-05	2 / 0	2 / 0 / 0 / 0 / 0
DLPFC (CMC)	OPTN	38842	201	4	2	0.000298508	2 / 0	2 / 0 / 0 / 0 / 0
DLPFC (CMC)	LONP2	118826	373	54	4	0.000398489	4 / 0	4 / 0 / 0 / 0 / 0
DLPFC (CMC)	FZD3	80046	162	36	5	0.000431517	5 / 0	5 / 0 / 0 / 0 / 0
DLPFC (CMC)	ELP2	48502	245	6	2	0.00050184	2 / 0	0 / 0 / 0 / 0 / 0
DLPFC (CMC)	FAM155A	698200	368	10	2	0.00066639	2 / 0	2 / 0 / 0 / 0 / 0
DLPFC (CMC)	MRPS16	5941	113	48	8	0.000737414	8 / 0	8 / 0 / 0 / 0 / 0
DLPFC (CMC)	DNM1L	66352	229	7	2	0.000804413	2 / 0	2 / 0 / 0 / 0 / 0
DLPFC (CMC)	CBX5	49162	224	7	2	0.000840807	2 / 0	2 / 0 / 0 / 0 / 0
DLPFC (CMC)	HOOK3	133607	974	36	2	0.00132953	1 / 1	2 / 0 / 0 / 0 / 0
DLPFC (CMC)	ALDH6A1	27643	123	7	2	0.00279888	2 / 0	2 / 0 / 0 / 0 / 0
DLPFC (CMC)	RRAGD	47634	96	6	2	0.00328947	2 / 0	2 / 0 / 0 / 0 / 0
DLPFC (CMC)	ZYG11B	100888	644	39	2	0.00357891	2 / 0	2 / 0 / 0 / 0 / 0
DLPFC (CMC)	RPS20	7215	208	83	6	0.00360917	6 / 0	1 / 5 / 0 / 0 / 0
DLPFC (CMC)	FAM126B	97953	527	35	2	0.0042929	2 / 0	2 / 0 / 0 / 0 / 0
DLPFC (CMC)	FAM213A	29287	120	11	2	0.00770308	0 / 2	0 / 2 / 0 / 0 / 0
DLPFC (CMC)	SPCS3	12281	71	7	2	0.0084507	2 / 0	2 / 0 / 0 / 0 / 0
DLPFC (CMC)	VPS41	209431	176	43	3	0.0138166	3 / 0	3 / 0 / 0 / 0 / 0
DLPFC (CMC)	ZNF706	28315	149	21	2	0.0190459	2 / 0	0 / 2 / 0 / 0 / 0
DLPFC (CMC)	CAND1	50670	227	32	2	0.0193365	2 / 0	2 / 0 / 0 / 0 / 0
DLPFC (CMC)	SNRPN	155076	551	85	2	0.0235605	0 / 2	0 / 2 / 0 / 0 / 0
DLPFC (CMC)	PCDH9	927501	406	67	2	0.0268929	1 / 1	0 / 2 / 0 / 0 / 0
DLPFC (CMC)	LOC642236	27593	15	4	2	0.0571429	0 / 2	0 / 2 / 0 / 0 / 0
DLPFC (CMC)	METTL7A	9045	219	55	2	0.0622094	2 / 0	2 / 0 / 0 / 0 / 0
DLPFC (CMC)	KIAA1143	24001	109	30	2	0.0739042	2 / 0	2 / 0 / 0 / 0 / 0
DLPFC (CMC)	DYX1C1-CCPG1	143112	9	3	2	0.0833333	2 / 0	2 / 0 / 0 / 0 / 0
DLPFC (CMC)	MED21	43797	12	6	3	0.0909091	3 / 0	1 / 0 / 0 / 1 / 1
DLPFC (CMC)	RBM8A	5968	17	6	2	0.110294	2 / 0	2 / 0 / 0 / 0 / 0
DLPFC (CMC)	ATP1A2	27832	71	25	2	0.120724	2 / 0	2 / 0 / 0 / 0 / 0
DLPFC (CMC)	SNHG14	440879	144	125	14	0.124426	13 / 1	0 / 5 / 9 / 0 / 0
DLPFC (CMC)	MRPS30	11503	81	44	3	0.155227	3 / 0	0 / 3 / 0 / 0 / 0
DLPFC (CMC)	PPM1K	27149	69	52	3	0.421804	3 / 0	0 / 0 / 3 / 0 / 0
DLPFC (CMC)	MRPL19	44068	115	80	2	0.482075	0 / 2	0 / 2 / 0 / 0 / 0
DLPFC (HBCC)	FAM126B	97953	527	42	14	4.30358e-17	14 / 0	14 / 0 / 0 / 0 / 0
DLPFC (HBCC)	HOOK3	133607	974	121	17	1.41536e-16	16 / 1	17 / 0 / 0 / 0 / 0
DLPFC (HBCC)	FTX	329619	1074	197	18	2.86267e-14	8 / 10	0 / 17 / 1 / 0 / 0
DLPFC (HBCC)	VPS53	213049	593	32	10	4.69886e-14	10 / 0	10 / 0 / 0 / 0 / 0
DLPFC (HBCC)	C15orf38-AP3S2	78574	677	27	8	2.1145e-12	8 / 0	8 / 0 / 0 / 0 / 0
DLPFC (HBCC)	ENSA	28761	901	138	14	2.18795e-12	14 / 0	4 / 10 / 0 / 0 / 0
DLPFC (HBCC)	EIF2AK2	57855	605	137	16	2.34806e-11	14 / 2	16 / 0 / 0 / 0 / 0
DLPFC (HBCC)	RP3-368A4.5	41919	1074	58	7	9.37574e-10	2 / 5	0 / 3 / 4 / 0 / 0
DLPFC (HBCC)	CLCC1	33981	382	9	5	1.90831e-09	5 / 0	2 / 3 / 0 / 0 / 0
DLPFC (HBCC)	PREPL	45581	151	17	8	4.37914e-09	8 / 0	8 / 0 / 0 / 0 / 0
DLPFC (HBCC)	GDPD1	55500	427	20	6	4.76948e-09	6 / 0	6 / 0 / 0 / 0 / 0
DLPFC (HBCC)	FBXL20	143392	1464	39	5	1.03439e-08	4 / 1	5 / 0 / 0 / 0 / 0
DLPFC (HBCC)	YIPF4	38684	531	74	9	1.2793e-08	9 / 0	9 / 0 / 0 / 0 / 0
DLPFC (HBCC)	SPAG9	158691	1059	56	6	1.68105e-08	6 / 0	6 / 0 / 0 / 0 / 0
DLPFC (HBCC)	BRI3BP	37531	493	42	7	2.00493e-08	6 / 1	7 / 0 / 0 / 0 / 0
DLPFC (HBCC)	LYRM7	34616	371	119	15	2.07661e-08	15 / 0	15 / 0 / 0 / 0 / 0
DLPFC (HBCC)	TMEM241	240826	326	20	6	2.43504e-08	5 / 1	6 / 0 / 0 / 0 / 0
DLPFC (HBCC)	RPS20	7215	208	104	23	3.03758e-08	22 / 1	4 / 19 / 0 / 0 / 0
DLPFC (HBCC)	METTL2B	29873	702	25	5	3.79346e-08	5 / 0	5 / 0 / 0 / 0 / 0
DLPFC (HBCC)	ACOX1	37927	346	80	11	5.77202e-08	11 / 0	11 / 0 / 0 / 0 / 0
DLPFC (HBCC)	ZNF710	80814	316	33	7	7.31675e-08	5 / 2	0 / 0 / 7 / 0 / 0
DLPFC (HBCC)	CCDC55	70955	630	12	4	7.61374e-08	4 / 0	4 / 0 / 0 / 0 / 0
DLPFC (HBCC)	SPRYD7	83261	293	23	6	1.20947e-07	5 / 1	6 / 0 / 0 / 0 / 0
DLPFC (HBCC)	ATP1A2	27832	71	14	8	2.8226e-07	8 / 0	8 / 0 / 0 / 0 / 0
DLPFC (HBCC)	CHKA	68585	518	28	5	3.22408e-07	2 / 3	0 / 5 / 0 / 0 / 0
DLPFC (HBCC)	MRPS16	5941	113	44	14	4.19185e-07	14 / 0	14 / 0 / 0 / 0 / 0
DLPFC (HBCC)	METTL10	43721	515	5	3	4.41839e-07	3 / 0	0 / 0 / 0 / 2 / 1
DLPFC (HBCC)	CLPX	37123	360	22	5	5.37403e-07	5 / 0	5 / 0 / 0 / 0 / 0
DLPFC (HBCC)	RSL1D1	16386	250	25	6	5.54833e-07	3 / 3	6 / 0 / 0 / 0 / 0
DLPFC (HBCC)	PGPEP1	29363	659	7	3	7.37128e-07	3 / 0	3 / 0 / 0 / 0 / 0
DLPFC (HBCC)	DFFA	16004	529	34	5	8.21449e-07	4 / 1	5 / 0 / 0 / 0 / 0
DLPFC (HBCC)	MDM4	57360	656	44	5	1.08926e-06	5 / 0	5 / 0 / 0 / 0 / 0
DLPFC (HBCC)	ZYG11B	100888	644	47	5	1.68779e-06	3 / 2	5 / 0 / 0 / 0 / 0
DLPFC (HBCC)	TAF1D	54443	41	11	8	1.72688e-06	2 / 6	2 / 0 / 6 / 0 / 0
DLPFC (HBCC)	NDUFS1	44786	520	221	15	2.01071e-06	10 / 5	8 / 0 / 7 / 0 / 0
DLPFC (HBCC)	PCDH9	927501	406	65	7	2.03264e-06	4 / 3	0 / 7 / 0 / 0 / 0
DLPFC (HBCC)	KIAA1143	24001	109	37	11	2.22824e-06	11 / 0	11 / 0 / 0 / 0 / 0
DLPFC (HBCC)	SNRPN	155076	551	69	6	3.16973e-06	4 / 2	0 / 6 / 0 / 0 / 0
DLPFC (HBCC)	ZNF91	90569	147	14	5	3.74894e-06	5 / 0	3 / 0 / 1 / 1 / 0
DLPFC (HBCC)	ALDH6A1	27643	123	7	4	3.85521e-06	4 / 0	4 / 0 / 0 / 0 / 0
DLPFC (HBCC)	SCAI	200898	847	15	3	4.50871e-06	3 / 0	3 / 0 / 0 / 0 / 0
DLPFC (HBCC)	SSH1	74900	346	7	3	5.11406e-06	3 / 0	3 / 0 / 0 / 0 / 0
DLPFC (HBCC)	CBFA2T2	159961	1163	22	3	5.88917e-06	3 / 0	3 / 0 / 0 / 0 / 0
DLPFC (HBCC)	MATR3	57919	549	11	3	6.01582e-06	0 / 3	0 / 3 / 0 / 0 / 0
DLPFC (HBCC)	EIF4E	58953	437	62	6	6.57823e-06	5 / 1	6 / 0 / 0 / 0 / 0
DLPFC (HBCC)	DNAL1	58857	278	41	6	7.40486e-06	5 / 1	6 / 0 / 0 / 0 / 0
DLPFC (HBCC)	CACNG8	27175	361	86	8	8.01962e-06	8 / 0	8 / 0 / 0 / 0 / 0
DLPFC (HBCC)	ATRNL1	855621	256	39	6	8.85301e-06	4 / 2	0 / 6 / 0 / 0 / 0
DLPFC (HBCC)	KCNIP4	1220183	1152	68	4	1.11557e-05	1 / 3	0 / 4 / 0 / 0 / 0
DLPFC (HBCC)	RPL37A	80991	307	64	7	1.30504e-05	7 / 0	7 / 0 / 0 / 0 / 0
DLPFC (HBCC)	OTUD7B	70405	290	8	3	1.39204e-05	0 / 3	3 / 0 / 0 / 0 / 0
DLPFC (HBCC)	TMEM130	24283	118	4	3	1.4986e-05	3 / 0	3 / 0 / 0 / 0 / 0
DLPFC (HBCC)	RP11-247L20.4	1383	198	43	7	1.51541e-05	0 / 7	0 / 7 / 0 / 0 / 0
DLPFC (HBCC)	MAVS	21793	630	42	4	1.72163e-05	4 / 0	4 / 0 / 0 / 0 / 0
DLPFC (HBCC)	XIAP	54255	918	109	5	2.17397e-05	3 / 2	5 / 0 / 0 / 0 / 0
DLPFC (HBCC)	RNF103-VPS24	217693	302	2	2	2.20017e-05	2 / 0	2 / 0 / 0 / 0 / 0
DLPFC (HBCC)	GNPNAT1	16474	129	24	6	2.36624e-05	6 / 0	6 / 0 / 0 / 0 / 0
DLPFC (HBCC)	NPIPB5	57400	318	25	4	3.02564e-05	2 / 2	0 / 4 / 0 / 0 / 0
DLPFC (HBCC)	PHC3	95017	631	21	3	3.19141e-05	3 / 0	3 / 0 / 0 / 0 / 0
DLPFC (HBCC)	KRIT1	47197	174	15	4	3.70019e-05	4 / 0	4 / 0 / 0 / 0 / 0
DLPFC (HBCC)	EXOSC2	11140	149	6	3	3.70183e-05	3 / 0	3 / 0 / 0 / 0 / 0
DLPFC (HBCC)	RPP14	506	201	18	4	4.63648e-05	4 / 0	4 / 0 / 0 / 0 / 0
DLPFC (HBCC)	PRKCI	83616	352	3	2	4.85625e-05	2 / 0	2 / 0 / 0 / 0 / 0
DLPFC (HBCC)	MCUR1	28011	67	22	8	4.90267e-05	8 / 0	0 / 0 / 8 / 0 / 0
DLPFC (HBCC)	ACBD7	11253	194	112	17	5.03734e-05	17 / 0	17 / 0 / 0 / 0 / 0
DLPFC (HBCC)	SLC30A4	43196	229	21	4	5.36254e-05	4 / 0	4 / 0 / 0 / 0 / 0
DLPFC (HBCC)	IFNAR1	35434	279	26	4	6.05083e-05	4 / 0	4 / 0 / 0 / 0 / 0
DLPFC (HBCC)	CNTNAP2	2304637	606	6	2	8.18264e-05	0 / 2	0 / 2 / 0 / 0 / 0
DLPFC (HBCC)	ZNF708	38265	401	64	5	9.04779e-05	4 / 1	5 / 0 / 0 / 0 / 0
DLPFC (HBCC)	SNAPC3	43249	210	22	4	9.29023e-05	4 / 0	4 / 0 / 0 / 0 / 0
DLPFC (HBCC)	LONP2	118826	373	61	5	0.000101574	5 / 0	5 / 0 / 0 / 0 / 0
DLPFC (HBCC)	PAICS	25627	164	38	6	0.000112062	5 / 1	6 / 0 / 0 / 0 / 0
DLPFC (HBCC)	EIF2S3	23255	188	21	4	0.000118738	4 / 0	4 / 0 / 0 / 0 / 0
DLPFC (HBCC)	EMX2OS	71853	134	53	9	0.000151917	9 / 0	0 / 0 / 9 / 0 / 0
DLPFC (HBCC)	MAGT1	69229	672	9	2	0.000159676	2 / 0	2 / 0 / 0 / 0 / 0
DLPFC (HBCC)	UBXN2A	77624	750	10	2	0.000160214	2 / 0	2 / 0 / 0 / 0 / 0
DLPFC (HBCC)	QKI	164596	188	3	2	0.000170668	1 / 1	0 / 2 / 0 / 0 / 0
DLPFC (HBCC)	RNF115	77653	733	42	3	0.000175615	3 / 0	0 / 3 / 0 / 0 / 0
DLPFC (HBCC)	MON2	130766	624	9	2	0.000185208	0 / 2	0 / 2 / 0 / 0 / 0
DLPFC (HBCC)	C9orf129	28215	84	6	3	0.000209899	2 / 1	0 / 3 / 0 / 0 / 0
DLPFC (HBCC)	ZNF626	41535	397	25	3	0.000222227	2 / 1	2 / 1 / 0 / 0 / 0
DLPFC (HBCC)	RBBP4	35069	637	80	4	0.000232725	4 / 0	4 / 0 / 0 / 0 / 0
DLPFC (HBCC)	RPL7L1	10307	249	64	6	0.000240661	6 / 0	6 / 0 / 0 / 0 / 0
DLPFC (HBCC)	ZNF587	15255	395	51	4	0.000250153	3 / 1	4 / 0 / 0 / 0 / 0
DLPFC (HBCC)	BAI3	754144	265	20	3	0.00037175	0 / 3	0 / 3 / 0 / 0 / 0
DLPFC (HBCC)	NRCAM	309093	124	3	2	0.000393391	0 / 2	0 / 2 / 0 / 0 / 0
DLPFC (HBCC)	PHAX	26984	318	47	4	0.000426616	3 / 1	4 / 0 / 0 / 0 / 0
DLPFC (HBCC)	FBXL18	82463	300	7	2	0.000468227	2 / 0	2 / 0 / 0 / 0 / 0
DLPFC (HBCC)	SSR3	15044	68	25	7	0.000495851	7 / 0	7 / 0 / 0 / 0 / 0
DLPFC (HBCC)	OPTN	38842	201	5	2	0.000497512	2 / 0	2 / 0 / 0 / 0 / 0
DLPFC (HBCC)	LZIC	21292	324	27	3	0.000520803	3 / 0	0 / 3 / 0 / 0 / 0
DLPFC (HBCC)	AHR	47530	98	9	3	0.000552283	3 / 0	3 / 0 / 0 / 0 / 0
DLPFC (HBCC)	SYNJ2BP	45630	135	22	4	0.000552792	4 / 0	4 / 0 / 0 / 0 / 0
DLPFC (HBCC)	RP11-760H22.2	4021	177	16	3	0.000616333	3 / 0	0 / 3 / 0 / 0 / 0
DLPFC (HBCC)	MRPL30	16547	132	56	8	0.000771414	7 / 1	8 / 0 / 0 / 0 / 0
DLPFC (HBCC)	PSMD12	28711	338	33	3	0.000855342	2 / 1	3 / 0 / 0 / 0 / 0
DLPFC (HBCC)	SSR1	79140	219	7	2	0.000879729	2 / 0	2 / 0 / 0 / 0 / 0
DLPFC (HBCC)	MED29	9334	82	3	2	0.000903342	2 / 0	2 / 0 / 0 / 0 / 0
DLPFC (HBCC)	CLN8	30794	134	5	2	0.00112221	2 / 0	2 / 0 / 0 / 0 / 0
DLPFC (HBCC)	GTF2F1	14412	130	5	2	0.00119261	2 / 0	2 / 0 / 0 / 0 / 0
DLPFC (HBCC)	GATC	15148	243	27	3	0.00123834	2 / 1	3 / 0 / 0 / 0 / 0
DLPFC (HBCC)	LRRTM4	845600	412	15	2	0.00124017	1 / 1	0 / 2 / 0 / 0 / 0
DLPFC (HBCC)	PDCD7	16457	103	12	3	0.00124398	3 / 0	1 / 0 / 0 / 1 / 1
DLPFC (HBCC)	CEP97	46637	117	14	3	0.0013993	3 / 0	3 / 0 / 0 / 0 / 0
DLPFC (HBCC)	TNFAIP8L1	16050	195	23	3	0.00145538	3 / 0	3 / 0 / 0 / 0 / 0
DLPFC (HBCC)	ZFP30	78588	121	25	4	0.00148904	3 / 1	4 / 0 / 0 / 0 / 0
DLPFC (HBCC)	GNL3L	30860	475	19	2	0.00151899	1 / 1	2 / 0 / 0 / 0 / 0
DLPFC (HBCC)	MRPS30	11503	81	42	9	0.00170913	9 / 0	0 / 6 / 3 / 0 / 0
DLPFC (HBCC)	TMF1	32506	84	4	2	0.00172117	2 / 0	2 / 0 / 0 / 0 / 0
DLPFC (HBCC)	HNRNPA1L2	26314	130	6	2	0.00178891	2 / 0	0 / 2 / 0 / 0 / 0
DLPFC (HBCC)	CBX5	49162	224	10	2	0.00180173	2 / 0	2 / 0 / 0 / 0 / 0
DLPFC (HBCC)	ZNF429	59588	199	9	2	0.00182732	2 / 0	0 / 2 / 0 / 0 / 0
DLPFC (HBCC)	SNX1	51967	301	14	2	0.0020155	2 / 0	2 / 0 / 0 / 0 / 0
DLPFC (HBCC)	TOM1L1	62562	188	9	2	0.00204801	2 / 0	0 / 2 / 0 / 0 / 0
DLPFC (HBCC)	MRPS10	11064	101	14	3	0.00218422	3 / 0	3 / 0 / 0 / 0 / 0
DLPFC (HBCC)	RTN4	140432	139	19	3	0.00221238	0 / 3	0 / 3 / 0 / 0 / 0
DLPFC (HBCC)	UGGT2	251902	261	13	2	0.00229885	2 / 0	2 / 0 / 0 / 0 / 0
DLPFC (HBCC)	ZNF706	28315	149	56	6	0.00236562	6 / 0	0 / 6 / 0 / 0 / 0
DLPFC (HBCC)	GIPC2	158907	310	115	6	0.00239654	5 / 1	0 / 6 / 0 / 0 / 0
DLPFC (HBCC)	RPL37	10073	172	53	5	0.00242575	3 / 2	5 / 0 / 0 / 0 / 0
DLPFC (HBCC)	HAUS2	21184	265	14	2	0.00260149	2 / 0	2 / 0 / 0 / 0 / 0
DLPFC (HBCC)	UNC80	227307	67	4	2	0.0027137	0 / 2	0 / 1 / 0 / 1 / 0
DLPFC (HBCC)	ARF3	21828	584	31	2	0.0027315	0 / 2	0 / 2 / 0 / 0 / 0
DLPFC (HBCC)	PPFIBP1	172133	247	14	2	0.00299529	2 / 0	2 / 0 / 0 / 0 / 0
DLPFC (HBCC)	C22orf25	48927	207	12	2	0.00309554	2 / 0	2 / 0 / 0 / 0 / 0
DLPFC (HBCC)	GNE	62615	167	10	2	0.00324652	1 / 1	2 / 0 / 0 / 0 / 0
DLPFC (HBCC)	CTSB	26924	496	76	3	0.00347771	3 / 0	3 / 0 / 0 / 0 / 0
DLPFC (HBCC)	RFC2	22945	246	15	2	0.00348432	2 / 0	2 / 0 / 0 / 0 / 0
DLPFC (HBCC)	EXOC5	65208	75	5	2	0.0036036	1 / 1	2 / 0 / 0 / 0 / 0
DLPFC (HBCC)	FAM55C	49047	207	33	3	0.00374485	3 / 0	3 / 0 / 0 / 0 / 0
DLPFC (HBCC)	TCTA	4269	57	16	4	0.00460748	4 / 0	4 / 0 / 0 / 0 / 0
DLPFC (HBCC)	CAND1	50670	227	39	3	0.00475043	3 / 0	3 / 0 / 0 / 0 / 0
DLPFC (HBCC)	FZD3	80046	162	44	4	0.00491017	4 / 0	4 / 0 / 0 / 0 / 0
DLPFC (HBCC)	SPECC1	309682	421	30	2	0.00492026	2 / 0	2 / 0 / 0 / 0 / 0
DLPFC (HBCC)	TRIM9	120799	152	55	5	0.00549852	1 / 4	0 / 5 / 0 / 0 / 0
DLPFC (HBCC)	PGAM5	11823	127	10	2	0.0056243	2 / 0	2 / 0 / 0 / 0 / 0
DLPFC (HBCC)	TGOLN2	10401	123	10	2	0.0059976	2 / 0	2 / 0 / 0 / 0 / 0
DLPFC (HBCC)	C9orf80	34311	135	11	2	0.00608071	2 / 0	2 / 0 / 0 / 0 / 0
DLPFC (HBCC)	MFN1	47239	245	20	2	0.00635664	0 / 2	0 / 2 / 0 / 0 / 0
DLPFC (HBCC)	TSPAN14	78957	168	14	2	0.00648703	2 / 0	2 / 0 / 0 / 0 / 0
DLPFC (HBCC)	ZFYVE20	29090	203	40	3	0.00719225	3 / 0	3 / 0 / 0 / 0 / 0
DLPFC (HBCC)	DSEL	10398	53	5	2	0.00725689	2 / 0	2 / 0 / 0 / 0 / 0
DLPFC (HBCC)	KLHL11	11887	104	21	3	0.00730352	3 / 0	3 / 0 / 0 / 0 / 0
DLPFC (HBCC)	SFXN1	52680	190	17	2	0.00757449	2 / 0	2 / 0 / 0 / 0 / 0
DLPFC (HBCC)	GRIK2	671294	77	16	3	0.0076555	0 / 3	0 / 3 / 0 / 0 / 0
DLPFC (HBCC)	ATG12	13662	62	6	2	0.00793231	2 / 0	2 / 0 / 0 / 0 / 0
DLPFC (HBCC)	TMEM19	17969	106	22	3	0.00798258	3 / 0	3 / 0 / 0 / 0 / 0
DLPFC (HBCC)	FOXRED2	19911	200	19	2	0.00859296	1 / 1	2 / 0 / 0 / 0 / 0
DLPFC (HBCC)	ATP5S	23232	136	29	3	0.00891133	1 / 2	2 / 1 / 0 / 0 / 0
DLPFC (HBCC)	PPP1R12B	244007	422	41	2	0.00923101	2 / 0	2 / 0 / 0 / 0 / 0
DLPFC (HBCC)	ZNF623	17717	242	24	2	0.0094647	2 / 0	0 / 2 / 0 / 0 / 0
DLPFC (HBCC)	TNFAIP8L3	48678	36	4	2	0.00952381	2 / 0	2 / 0 / 0 / 0 / 0
DLPFC (HBCC)	RIF1	98130	270	28	2	0.0104089	2 / 0	0 / 2 / 0 / 0 / 0
DLPFC (HBCC)	RP11-697E2.7	2575	82	19	3	0.0109417	3 / 0	3 / 0 / 0 / 0 / 0
DLPFC (HBCC)	LYRM2	70609	56	24	5	0.0111272	5 / 0	5 / 0 / 0 / 0 / 0
DLPFC (HBCC)	H2AFV	21292	251	121	6	0.0117528	5 / 1	1 / 1 / 4 / 0 / 0
DLPFC (HBCC)	PGK1	64108	122	14	2	0.0123289	2 / 0	2 / 0 / 0 / 0 / 0
DLPFC (HBCC)	ARL10	36395	176	21	2	0.0136364	2 / 0	2 / 0 / 0 / 0 / 0
DLPFC (HBCC)	SRP9	12637	107	13	2	0.0137542	1 / 1	0 / 0 / 0 / 0 / 2
DLPFC (HBCC)	CYCS	5270	212	126	8	0.0141854	3 / 5	8 / 0 / 0 / 0 / 0
DLPFC (HBCC)	ADRBK2	164445	378	46	2	0.0145257	1 / 1	2 / 0 / 0 / 0 / 0
DLPFC (HBCC)	EIF3M	22464	113	50	5	0.0150947	5 / 0	5 / 0 / 0 / 0 / 0
DLPFC (HBCC)	ZNF780B	27949	126	16	2	0.0152381	2 / 0	2 / 0 / 0 / 0 / 0
DLPFC (HBCC)	METTL7A	9045	219	56	3	0.016054	3 / 0	3 / 0 / 0 / 0 / 0
DLPFC (HBCC)	PSMB2	40260	256	34	2	0.0171875	2 / 0	2 / 0 / 0 / 0 / 0
DLPFC (HBCC)	GRSF1	24163	331	44	2	0.0173212	1 / 1	2 / 0 / 0 / 0 / 0
DLPFC (HBCC)	NDUFC2	11915	185	25	2	0.0176263	1 / 1	2 / 0 / 0 / 0 / 0
DLPFC (HBCC)	RBM8A	5968	61	17	3	0.0188941	3 / 0	0 / 2 / 1 / 0 / 0
DLPFC (HBCC)	DCAF16	10103	153	58	4	0.0193308	3 / 1	4 / 0 / 0 / 0 / 0
DLPFC (HBCC)	GM2A	58290	56	17	3	0.024531	3 / 0	3 / 0 / 0 / 0 / 0
DLPFC (HBCC)	LSM11	17014	60	10	2	0.0254237	2 / 0	2 / 0 / 0 / 0 / 0
DLPFC (HBCC)	RAD1	13725	123	52	4	0.02982	4 / 0	4 / 0 / 0 / 0 / 0
DLPFC (HBCC)	KIAA0090	35896	217	68	3	0.0298384	3 / 0	3 / 0 / 0 / 0 / 0
DLPFC (HBCC)	C6orf57	22652	167	30	2	0.031383	2 / 0	2 / 0 / 0 / 0 / 0
DLPFC (HBCC)	GNB4	52388	182	35	2	0.0361241	2 / 0	2 / 0 / 0 / 0 / 0
DLPFC (HBCC)	BPNT1	32980	149	29	2	0.0368221	2 / 0	2 / 0 / 0 / 0 / 0
DLPFC (HBCC)	TCP11L1	66526	163	56	3	0.0391215	3 / 0	0 / 2 / 1 / 0 / 0
DLPFC (HBCC)	TRIM69	38841	45	16	3	0.0394644	3 / 0	0 / 3 / 0 / 0 / 0
DLPFC (HBCC)	PEX26	53216	154	35	2	0.0505051	2 / 0	2 / 0 / 0 / 0 / 0
DLPFC (HBCC)	RBBP9	10703	69	16	2	0.0511509	2 / 0	2 / 0 / 0 / 0 / 0
DLPFC (HBCC)	GTPBP10	56232	158	37	2	0.0536967	2 / 0	2 / 0 / 0 / 0 / 0
DLPFC (HBCC)	HSPA4L	58912	52	26	4	0.0552221	4 / 0	0 / 0 / 4 / 0 / 0
DLPFC (HBCC)	SNHG14	440879	141	125	20	0.0742405	13 / 7	0 / 13 / 7 / 0 / 0
DLPFC (HBCC)	VPS41	209431	176	53	2	0.0894805	2 / 0	2 / 0 / 0 / 0 / 0
DLPFC (HBCC)	SGTB	57107	155	47	2	0.0905739	1 / 1	2 / 0 / 0 / 0 / 0
DLPFC (HBCC)	C20orf29	8314	32	10	2	0.0907258	2 / 0	2 / 0 / 0 / 0 / 0
DLPFC (HBCC)	UQCRHL	2187	5	2	2	0.1	0 / 2	0 / 0 / 0 / 1 / 1
DLPFC (HBCC)	APOOL	84237	241	81	2	0.112033	1 / 1	2 / 0 / 0 / 0 / 0
DLPFC (HBCC)	SFT2D2	27087	28	10	2	0.119048	2 / 0	0 / 2 / 0 / 0 / 0
DLPFC (HBCC)	MED28	19474	43	34	8	0.125208	7 / 1	0 / 2 / 6 / 0 / 0
DLPFC (HBCC)	UPK3BL	5766	27	17	4	0.135612	4 / 0	4 / 0 / 0 / 0 / 0
DLPFC (HBCC)	ACSL6	205253	68	42	4	0.137441	4 / 0	4 / 0 / 0 / 0 / 0
DLPFC (HBCC)	RP11-105N13.4	194635	15	9	3	0.184615	3 / 0	0 / 0 / 3 / 0 / 0
DLPFC (HBCC)	GPSM2	59195	42	22	2	0.268293	0 / 2	2 / 0 / 0 / 0 / 0
DLPFC (HBCC)	FGD5-AS1	28077	30	16	2	0.275862	1 / 1	0 / 0 / 2 / 0 / 0
DLPFC (HBCC)	ZNF37BP	39312	89	47	2	0.276047	0 / 2	0 / 0 / 2 / 0 / 0
DLPFC (HBCC)	SLC35E2B	31228	45	24	2	0.278788	2 / 0	2 / 0 / 0 / 0 / 0
DLPFC (HBCC)	SNRPD3	54476	158	145	14	0.284509	12 / 2	3 / 11 / 0 / 0 / 0
DLPFC (HBCC)	ZNF582	17501	66	36	2	0.293706	1 / 1	2 / 0 / 0 / 0 / 0
DLPFC (HBCC)	RP11-473I1.10	5940	47	26	2	0.300648	2 / 0	0 / 0 / 2 / 0 / 0
DLPFC (HBCC)	RFPL1S	41346	75	51	3	0.308404	1 / 2	0 / 0 / 3 / 0 / 0
DLPFC (HBCC)	NBPF1	51243	20	14	2	0.478947	1 / 1	0 / 0 / 2 / 0 / 0
DLPFC (HBCC)	RP11-234B24.6	86947	21	17	3	0.511278	1 / 2	0 / 3 / 0 / 0 / 0
DLPFC (HBCC)	PAR-SN	1797	101	84	2	0.690297	1 / 1	0 / 0 / 2 / 0 / 0
DLPFC (HBCC)	MRPL19	44068	122	115	3	0.836286	1 / 2	1 / 2 / 0 / 0 / 0
