## Supplementary material for "Dynamic landscape and genetic regulation of RNA editing in schizophrenia": Table_S6.xlsx

### Sheet: Sheet1
Supplemental Table 6. Cis-edQTLs that co-localize with GWAS loci.
edQTL site	Chr	Position_start	Position_end	nSNPs	GWAS snp	edQTL snp	P-value_GWAS	P-value_edQTL	PPH4	Tissue	Gene	Strand	Annotation
chr2_233743527	2	232374552	235112001	5765	rs6704768	rs2675968	3.148e-12	3.44896e-45	0.835374	ACC	NGEF	-	3UTR
chr3_136050272	3	134680363	137419702	4576	rs7432375	rs34992220	5.274e-11	5.58256e-05	0.701127	ACC	PCCB	+	intronic
chr11_130741967	11	129372636	132111128	6303	rs10791097	rs73022823	2.876e-12	8.99963e-05	0.751577	ACC	RP11-890B15.3	-	intergenic
chr12_123466262	12	122097007	124836115	4545	rs2851447	rs1727331	2.189e-14	9.3589e-07	0.917597	ACC	ARL6IP4	+	Nonsyn (Lys-> Arg)
chr1_150593414	1	149775372	151963398	3032	rs140505938	rs72692854	9.337e-10	3.23249e-05	0.59204	DLPFC	ENSA	-	intronic
chr2_233743527	2	232374552	235112001	5765	rs6704768	rs2675968	3.148e-12	2.99033e-52	0.914772	DLPFC	NGEF	-	3UTR
chr7_137067938	7	135698192	138437813	5428	rs3735025	rs13230189	7.752e-09	3.6361e-10	0.983944	DLPFC	DGKI	-	intergenic
chr7_137067935	7	135698192	138437813	5428	rs3735025	rs7776538	7.752e-09	4.53359e-12	0.985435	DLPFC	DGKI	-	intergenic
chr7_137067937	7	135698192	138437813	5428	rs3735025	rs10268599	7.752e-09	9.52846e-06	0.969523	DLPFC	DGKI	-	intergenic
chr7_137067936	7	135698192	138437813	5428	rs3735025	rs3735025	7.752e-09	9.56661e-09	0.991522	DLPFC	DGKI	-	intergenic
chr12_123466262	12	122097007	124836115	4545	rs2851447	rs1615350	2.189e-14	2.11456e-06	0.968212	DLPFC	ARL6IP4	+	Nonsyn (Lys->Arg)
